# The genome regulatory landscape of Atlantic salmon liver through smoltification

**DOI:** 10.1101/2023.08.16.553484

**Authors:** Thomas N. Harvey, Gareth B. Gillard, Line L. Røsæg, Fabian Grammes, Øystein Monsen, Jon Olav Vik, Torgeir R. Hvidsten, Simen R. Sandve

## Abstract

The anadromous Atlantic salmon undergo a preparatory physiological transformation before seawater entry, referred to as smoltification. Key molecular developmental processes involved in this life stage transition, such as remodeling of gill functions, are known to be synchronized and modulated by environmental cues like photoperiod. However, little is known about the photoperiod influence and genome regulatory processes driving other canonical aspects of smoltification such as the large-scale changes in lipid metabolism and energy homeostasis in the developing smolt liver.

Here we generate transcriptome, DNA methylation, and chromatin accessibility data from salmon livers across smoltification under different photoperiod regimes. We find a systematic reduction of expression levels of genes with a metabolic function, such as lipid metabolism, and increased expression of energy related genes such as oxidative phosphorylation, during smolt development in freshwater. However, in contrast to similar studies of the gill, smolt liver gene expression prior to seawater transfer was not impacted by photoperiodic history. Integrated analyses of gene expression and transcription factor (TF) binding signatures highlight likely important TF dynamics underlying smolt gene regulatory changes. We infer that ZNF682, KLFs, and NFY TFs are important in driving a liver metabolic shift from synthesis to break down of organic compounds in freshwater. Moreover, the increased expression of ribosomal associated genes after smolts were transferred to seawater was associated with increased occupancy of NFIX and JUN/FOS TFs proximal to transcription start sites, which could be the molecular consequence of rising levels of circulating growth hormones after seawater transition. We also identified differential methylation patterns across the genome, but associated genes were not functionally enriched or correlated to observed gene expression changes across smolt development. This contrasts with changes in TF binding which were highly correlated to gene expression, underscoring the relative importance of chromatin accessibility and transcription factor regulation in smoltification.

**Author summary:** Atlantic salmon migrate between freshwater and seawater as they mature and grow. To survive the transition between these distinct environments, salmon transform their behavior, morphology, and physiology through the process of smoltification. One important adaptation to life at sea is remodeling of metabolism in the liver. It is unknown, however, whether this is a preadaptation that occurs before migration, what degree this is influenced by day length like other aspects of smoltification, and how gene regulatory programs shift to accomplish this transformation. We addressed these questions through a time course experiment where salmon were exposed to short and long day lengths, smoltified, and transferred to seawater. We sampled the livers and measured changes in gene expression, DNA methylation, chromatin accessibility, and transcription factor binding. We found metabolic remodeling occurred in freshwater before exposure to seawater and that day length did not have any long-term effects in liver. Transcription factor binding dynamics were closely linked to gene expression changes, and we describe transcription factors with key roles in smoltification. In stark contrast, we found no links between gene expression changes and DNA methylation patterns. This work deepens our understanding of the regulatory gear shifts associated with metabolic remodeling during smoltification.
