## Supplementary material for "The genome regulatory landscape of Atlantic salmon liver through smoltification": Table S4

gene_id	gene_name	description	logFC	logCPM	PValue	FDR	week
100196069	afmid	kynurenine formamidase isoform X2	-0.8036121565458632	3.787300417049103	3.6477189288039735e-7	0.001929716267715878	19
106601563	LOC106601563	3 beta-hydroxysteroid dehydrogenase type 7-like	-1.0928245310410163	6.391992996797287	4.794653533184295e-6	0.018117625800893968	19
106602349	LOC106602349	type II inositol 3,4-bisphosphate 4-phosphatase-like	1.307541502361041	1.0301867324256468	1.2844406617825486e-7	8.493684986202549e-4	19
106604699	LOC106604699	GDNF family receptor alpha-4-like	-2.1866685635033827	1.508234001272146	1.8441035777490574e-5	0.03752183364233871	19
106610406	LOC106610406	circadian locomoter output cycles protein kaput-like	-0.8144821956060156	2.5425302353446693	1.348461142104695e-5	0.031027603709604733	19
100380622	hgv2	HGV2 protein isoform X1	1.109704562680805	2.959820870287816	7.821338759658376e-6	0.025860278941465465	19
106583402	LOC106583402	low affinity immunoglobulin gamma Fc region receptor II-like isoform X2	-2.504442623829523	0.8009423802410555	2.544236693320924e-5	0.04806971769645126	19
106590538	LOC106590538	lipocalin-like	-1.549577201511159	11.053871098826692	1.4076263449973793e-5	0.031027603709604733	19
106590536	armc3	armadillo repeat-containing protein 3	-1.263743609960605	4.943444439741426	5.007553162853934e-8	4.4151596236883134e-4	19
106593865	LOC106593865	coatomer subunit gamma-2-like	1.0136960197191416	3.0003042482354574	9.40222328232232e-6	0.027633134226745296	19
106591908	LOC106591908	piggyBac transposable element-derived protein 4-like	1.6174451767872826	2.579769590010295	1.2953026912550772e-6	0.005710341914398008	19
106598335	LOC106598335	beta-2-microglobulin-like	-11.699719200348104	3.2279817265648547	7.100493338869047e-39	1.8781514930642517e-34	19
100194589	rpl3l	ribosomal protein L3-like isoform X1	8.497044636442133	0.1255864598842089	1.9968624926455472e-30	2.6409504896483684e-26	19
106594621	LOC106594621	trinucleotide repeat-containing gene 6A protein-like	-1.0946665765373684	1.5183370486179941	1.0456723767799883e-5	0.02765908003820747	19
106597568	LOC106597568	LOW QUALITY PROTEIN: ATPase family AAA domain-containing protein 2-like	1.898191613618367	-0.6894567277222746	2.8254938289449678e-5	0.04982475817961556	19
