## Supplementary material for "The genome regulatory landscape of Atlantic salmon liver through smoltification": Table S7

name	comparison	pvalue	change	category	week_A	week_B	sig
ETV1	week_1_week_10	2.4296599999999996e-162	0.18178	photoperiod	10	1	dark
ETV4	week_1_week_10	7.268749999999999e-159	0.18481	photoperiod	10	1	dark
EHF	week_1_week_10	1.6051599999999997e-157	0.18671	photoperiod	10	1	dark
ELF3	week_1_week_10	2.9239799999999997e-156	0.1778	photoperiod	10	1	dark
ELF1	week_1_week_10	3.831019999999999e-155	0.16985	photoperiod	10	1	dark
GABPA	week_1_week_10	3.23073e-151	0.18317	photoperiod	10	1	dark
SPIB	week_1_week_10	1.8405899999999997e-150	0.15069	photoperiod	10	1	dark
SPI1	week_1_week_10	4.836729999999999e-148	0.12745	photoperiod	10	1	dark
IKZF1	week_1_week_10	1.5820299999999998e-145	0.14992	photoperiod	10	1	dark
ETV5	week_1_week_10	1.77758e-144	0.18463	photoperiod	10	1	dark
ELK4	week_1_week_10	7.495889999999999e-143	0.1794	photoperiod	10	1	dark
ETV6	week_1_week_10	1.90143e-139	0.18645	photoperiod	10	1	dark
ZBTB7A	week_1_week_10	5.43149e-137	0.17379	photoperiod	10	1	dark
ELF5	week_1_week_10	1.96494e-134	0.16157	photoperiod	10	1	dark
SPIC	week_1_week_10	6.485929999999999e-129	0.122	photoperiod	10	1	dark
ETV2	week_1_week_10	2.0830499999999999e-128	0.13211	photoperiod	10	1	dark
ETS1	week_1_week_10	3.49288e-123	0.13276	photoperiod	10	1	dark
ELF2	week_1_week_10	1.185e-122	0.12901	photoperiod	10	1	dark
ELF4	week_1_week_10	1.1815399999999998e-121	0.1455	photoperiod	10	1	dark
ETS2	week_1_week_10	5.158199999999999e-118	0.13611	photoperiod	10	1	dark
ERF	week_1_week_10	2.61885e-117	0.13046	photoperiod	10	1	dark
ERG	week_1_week_10	5.0469e-112	0.11523	photoperiod	10	1	dark
FLI1	week_1_week_10	5.1633699999999995e-107	0.10505	photoperiod	10	1	dark
ELK1	week_1_week_10	3.497129999999999e-104	0.10366	photoperiod	10	1	dark
RXRB	week_1_week_10	5.5108499999999994e-145	-0.16102	photoperiod	10	1	light
Rxra	week_1_week_10	2.91456e-143	-0.1628	photoperiod	10	1	light
HNF4A(var.2)	week_1_week_10	4.01729e-138	-0.17946	photoperiod	10	1	light
Nr2f6	week_1_week_10	1.94888e-135	-0.15431	photoperiod	10	1	light
RXRG	week_1_week_10	2.5477199999999998e-135	-0.17014	photoperiod	10	1	light
PPARD	week_1_week_10	4.09541e-135	-0.15232	photoperiod	10	1	light
NR1H2::RXRA	week_1_week_10	2.01525e-133	-0.16148	photoperiod	10	1	light
THRB	week_1_week_10	3.4010999999999998e-133	-0.12736	photoperiod	10	1	light
NR2F1(var.2)	week_1_week_10	6.4796e-126	-0.13252	photoperiod	10	1	light
EHF	week_10_week_19	4.8607599999999994e-170	0.25301	photoperiod	10	19	dark
ETV4	week_10_week_19	5.3656099999999995e-170	0.2282	photoperiod	10	19	dark
ELF3	week_10_week_19	7.03603e-167	0.22653	photoperiod	10	19	dark
ETV1	week_10_week_19	7.401979999999999e-165	0.24693	photoperiod	10	19	dark
IKZF1	week_10_week_19	1.6514399999999996e-162	0.2237	photoperiod	10	19	dark
ELK4	week_10_week_19	3.679429999999999e-162	0.28205	photoperiod	10	19	dark
ETS1	week_10_week_19	2.3466599999999996e-160	0.30362	photoperiod	10	19	dark
GABPA	week_10_week_19	5.2509099999999996e-160	0.23241	photoperiod	10	19	dark
ELF5	week_10_week_19	2.7486199999999997e-159	0.28535	photoperiod	10	19	dark
ELF1	week_10_week_19	1.7276999999999997e-157	0.20803	photoperiod	10	19	dark
ZBTB7A	week_10_week_19	1.2250099999999999e-155	0.26749	photoperiod	10	19	dark
ETV2	week_10_week_19	8.034609999999999e-155	0.2879	photoperiod	10	19	dark
ERG	week_10_week_19	8.338599999999999e-155	0.29065	photoperiod	10	19	dark
SPIB	week_10_week_19	3.6897399999999996e-154	0.16082	photoperiod	10	19	dark
ETV5	week_10_week_19	5.718039999999999e-154	0.27115	photoperiod	10	19	dark
FLI1	week_10_week_19	3.09637e-153	0.2927	photoperiod	10	19	dark
ELF2	week_10_week_19	3.66666e-152	0.27434	photoperiod	10	19	dark
SPI1	week_10_week_19	6.7725200000000005e-152	0.15577	photoperiod	10	19	dark
ERF	week_10_week_19	2.23297e-151	0.28822	photoperiod	10	19	dark
ETV6	week_10_week_19	4.48078e-151	0.26033	photoperiod	10	19	dark
SPIC	week_10_week_19	3.3249699999999996e-147	0.18749	photoperiod	10	19	dark
ELF4	week_10_week_19	7.22102e-147	0.26429	photoperiod	10	19	dark
ETS2	week_10_week_19	3.45137e-145	0.25623	photoperiod	10	19	dark
ELK1	week_10_week_19	6.89326e-143	0.25781	photoperiod	10	19	dark
RXRB	week_10_week_19	1.37831e-133	-0.1346	photoperiod	10	19	light
THRB	week_10_week_19	3.09049e-133	-0.13758	photoperiod	10	19	light
HNF4A(var.2)	week_10_week_19	7.554059999999999e-131	-0.15203	photoperiod	10	19	light
Rxra	week_10_week_19	3.6354099999999996e-130	-0.13727	photoperiod	10	19	light
Nr2f6	week_10_week_19	1.9093399999999998e-129	-0.13278	photoperiod	10	19	light
PPARD	week_10_week_19	2.44685e-128	-0.13141	photoperiod	10	19	light
NR1H2::RXRA	week_10_week_19	6.651819999999999e-127	-0.1334	photoperiod	10	19	light
RXRG	week_10_week_19	7.75011e-127	-0.13855	photoperiod	10	19	light
NR2F1(var.2)	week_10_week_19	5.794819999999999e-126	-0.1262	photoperiod	10	19	light
GATA4	week_1_week_25	9.46081e-152	-0.2374	salinity	25	10	fresh
ELK4	week_1_week_25	1.1463999999999998e-149	-0.24853	salinity	25	10	fresh
NFIC(var.2)	week_1_week_25	9.032339999999998e-148	-0.20659	salinity	25	10	fresh
GATA5	week_1_week_25	4.57984e-146	-0.24008	salinity	25	10	fresh
GATA2	week_1_week_25	2.51319e-144	-0.26398	salinity	25	10	fresh
GATA1::TAL1	week_1_week_25	3.39103e-143	-0.19955	salinity	25	10	fresh
KLF5	week_1_week_25	1.1208299999999998e-141	-0.11543	salinity	25	10	fresh
NFIC::TLX1	week_1_week_25	4.337979999999999e-141	-0.16711	salinity	25	10	fresh
Klf1	week_1_week_25	3.0715099999999996e-140	-0.14329	salinity	25	10	fresh
NFIB	week_1_week_25	3.1643499999999995e-140	-0.1654	salinity	25	10	fresh
KLF4	week_1_week_25	3.29847e-138	-0.10532	salinity	25	10	fresh
NFIX(var.2)	week_1_week_25	1.5416799999999998e-137	-0.1886	salinity	25	10	fresh
Bach1::Mafk	week_1_week_25	3.95265e-134	-0.14509	salinity	25	10	fresh
KLF10	week_1_week_25	1.9101299999999997e-133	-0.11412	salinity	25	10	fresh
MAFK	week_1_week_25	1.00318e-132	-0.14063	salinity	25	10	fresh
KLF6	week_1_week_25	1.9039799999999997e-129	-0.12978	salinity	25	10	fresh
TFEC	week_1_week_25	2.0856699999999998e-129	-0.15494	salinity	25	10	fresh
KLF2	week_1_week_25	8.791779999999999e-129	-0.12726	salinity	25	10	fresh
BACH1	week_1_week_25	5.42364e-128	-0.14403	salinity	25	10	fresh
NR5A1	week_1_week_25	8.672129999999999e-128	-0.13812	salinity	25	10	fresh
Klf12	week_1_week_25	2.4480799999999996e-127	-0.11938	salinity	25	10	fresh
ESRRA	week_1_week_25	4.7609599999999994e-123	-0.12108	salinity	25	10	fresh
TFEB	week_1_week_25	3.55847e-120	-0.13408	salinity	25	10	fresh
MITF	week_1_week_25	3.13008e-119	-0.15306	salinity	25	10	fresh
MAFA	week_1_week_25	8.3592e-117	-0.1396	salinity	25	10	fresh
MAF	week_1_week_25	8.447179999999998e-115	-0.13806	salinity	25	10	fresh
TFE3	week_1_week_25	2.38976e-114	-0.14553	salinity	25	10	fresh
KLF3	week_1_week_25	7.418699999999999e-113	-0.10939	salinity	25	10	fresh
SOHLH2	week_1_week_25	5.058669999999999e-98	-0.12904	salinity	25	10	fresh
HES1	week_1_week_25	1.7695299999999999e-96	-0.11738	salinity	25	10	fresh
PHOX2B	week_1_week_25	1.93046e-113	0.10629	salinity	25	10	sea
LMX1B	week_1_week_25	1.2344099999999998e-93	0.10464	salinity	25	10	sea
LMX1A	week_1_week_25	2.33278e-90	0.1093	salinity	25	10	sea
LHX5	week_1_week_25	9.06796e-89	0.10283	salinity	25	10	sea
HOXC8	week_1_week_25	7.686319999999999e-84	0.11131	salinity	25	10	sea
KLF4	week_19_week_25	1.5369299999999999e-167	-0.21560000000000001	salinity	25	19	fresh
KLF5	week_19_week_25	1.1663499999999997e-165	-0.20175	salinity	25	19	fresh
Klf1	week_19_week_25	1.4609399999999998e-157	-0.20835	salinity	25	19	fresh
KLF6	week_19_week_25	5.36299e-151	-0.21477	salinity	25	19	fresh
NFIB	week_19_week_25	2.2301799999999996e-149	-0.20459	salinity	25	19	fresh
KLF10	week_19_week_25	5.383749999999999e-149	-0.18805	salinity	25	19	fresh
KLF2	week_19_week_25	7.530339999999998e-149	-0.20094	salinity	25	19	fresh
NFIC(var.2)	week_19_week_25	1.07884e-147	-0.20622	salinity	25	19	fresh
GATA1::TAL1	week_19_week_25	4.6858999999999997e-147	-0.21163	salinity	25	19	fresh
NFIX(var.2)	week_19_week_25	2.90345e-144	-0.2206	salinity	25	19	fresh
Klf12	week_19_week_25	1.40006e-139	-0.18611	salinity	25	19	fresh
GATA2	week_19_week_25	1.85211e-139	-0.19488	salinity	25	19	fresh
NFIC::TLX1	week_19_week_25	2.64637e-139	-0.16026	salinity	25	19	fresh
KLF3	week_19_week_25	5.03183e-136	-0.18997	salinity	25	19	fresh
GATA5	week_19_week_25	8.45663e-133	-0.17726	salinity	25	19	fresh
Bach1::Mafk	week_19_week_25	4.3161899999999996e-131	-0.13524	salinity	25	19	fresh
GATA4	week_19_week_25	1.2558999999999998e-127	-0.16169	salinity	25	19	fresh
MAFK	week_19_week_25	1.48712e-125	-0.11899	salinity	25	19	fresh
ELK4	week_19_week_25	9.749330000000001e-119	-0.12059	salinity	25	19	fresh
ESRRA	week_19_week_25	2.89818e-117	-0.10583	salinity	25	19	fresh
TFEC	week_19_week_25	5.140209999999999e-116	-0.11316	salinity	25	19	fresh
NR5A1	week_19_week_25	1.0911199999999999e-115	-0.1196	salinity	25	19	fresh
BACH1	week_19_week_25	2.2640899999999997e-115	-0.10699	salinity	25	19	fresh
MAFA	week_19_week_25	5.21977e-114	-0.13144	salinity	25	19	fresh
TFEB	week_19_week_25	1.00159e-113	-0.11502	salinity	25	19	fresh
MITF	week_19_week_25	8.943089999999999e-111	-0.12563	salinity	25	19	fresh
HES1	week_19_week_25	2.0787699999999996e-107	-0.11774	salinity	25	19	fresh
TFE3	week_19_week_25	1.6249099999999997e-103	-0.11317	salinity	25	19	fresh
MAF	week_19_week_25	6.18081e-102	-0.10206	salinity	25	19	fresh
SOHLH2	week_19_week_25	1.60308e-95	-0.1067	salinity	25	19	fresh
PHOX2B	week_19_week_25	1.2169899999999998e-157	0.29709	salinity	25	19	sea
LMX1B	week_19_week_25	6.67181e-133	0.26032	salinity	25	19	sea
LMX1A	week_19_week_25	1.1763699999999999e-125	0.25028	salinity	25	19	sea
LHX5	week_19_week_25	1.2132e-117	0.17531	salinity	25	19	sea
HOXC8	week_19_week_25	6.15545e-95	0.12852	salinity	25	19	sea
