## Supplementary material for "The genome regulatory landscape of Atlantic salmon liver through smoltification": Table S1

Fish ID	Week #	Tank #	Fish #	Date sampled	Weight (g)	Length (mm)	sex (M/F)
GSF2_1_1_1	1	1	1	12.06.2017	17.15	115	f
GSF2_1_1_2	1	1	2	12.06.2017	16.09	115	m
GSF2_1_2_1	1	2	1	12.06.2017	21	120	m
GSF2_1_2_2	1	2	2	12.06.2017	23.62	125	m
GSF2_1_1_3	1	1	3	13.06.2017	13.59	105	f
GSF2_1_1_4	1	1	4	13.06.2017	26.02	130	m
GSF2_1_2_3	1	2	3	13.06.2017	24.26	130	m
GSF2_1_2_4	1	2	4	13.06.2017	21.19	125	m
GSF2_6_1_1	6	1	1	17.07.2017	56.38	170	m
GSF2_6_1_2	6	1	2	17.07.2017	24.42	135	f
GSF2_6_2_1	6	2	1	17.07.2017	41.11	160	m
GSF2_6_2_2	6	2	2	17.07.2017	20.22	115	m
GSF2_6_3_1	6	3	1	17.07.2017	43.81	155	f
GSF2_6_3_2	6	3	2	17.07.2017	33.77	144	m
GSF2_6_4_1	6	4	1	17.07.2017	44.73	155	m
GSF2_6_4_2	6	4	2	17.07.2017	63.44	170	m
GSF2_6_1_3	6	1	3	18.07.2017	42.56	155	m
GSF2_6_1_4	6	1	4	18.07.2017	42.23	160	f
GSF2_6_2_3	6	2	3	18.07.2017	37.79	155	f
GSF2_6_2_4	6	2	4	18.07.2017	42.12	160	m
GSF2_6_3_3	6	3	3	18.07.2017	53.93	165	f
GSF2_6_3_4	6	3	4	18.07.2017	61.1	175	m
GSF2_6_4_3	6	4	3	18.07.2017	58.34	175	m
GSF2_6_4_4	6	4	4	18.07.2017	66.11	180	m
GSF2_10_1_1	10	1	1	14.08.2017	32.63	140	m
GSF2_10_1_2	10	1	2	14.08.2017	54.54	172	m
GSF2_10_2_1	10	2	1	14.08.2017	80.91	193	f
GSF2_10_2_2	10	2	2	14.08.2017	78.45	195	m
GSF2_10_1_3	10	1	3	15.08.2017	78.23	185	m
GSF2_10_1_4	10	1	4	15.08.2017	53.22	164	f
GSF2_10_2_3	10	2	3	15.08.2017	46.64	164	m
GSF2_10_2_4	10	2	4	15.08.2017	64.16	178	m
GSF2_10_3_1	10	3	1	15.08.2017	82.43	196	f
GSF2_10_3_2	10	3	2	15.08.2017	103.03	207	f
GSF2_10_4_1	10	4	1	15.08.2017	84.23	203	f
GSF2_10_4_2	10	4	2	15.08.2017	63.97	170	m
GSF2_10_3_3	10	3	3	15.08.2017	109.84	210	f
GSF2_10_3_4	10	3	4	15.08.2017	76.01	189	m
GSF2_10_4_3	10	4	3	15.08.2017	77.12	185	f
GSF2_10_4_4	10	4	4	15.08.2017	54.12	163	m
GSF2_15_1_1	15	1	1	18.09.2017	117.9	222	f
GSF2_15_1_2	15	1	2	18.09.2017	91.82	213	m
GSF2_15_2_1	15	2	1	18.09.2017	116.87	218	f
GSF2_15_2_2	15	2	2	18.09.2017	93.92	205	m
GSF2_15_1_3	15	1	3	19.09.2017	103.2	215	f
GSF2_15_1_4	15	1	4	19.09.2017	100.9	217	f
GSF2_15_2_3	15	2	3	19.09.2017	109.57	220	f
GSF2_15_2_4	15	2	4	19.09.2017	86.74	205	f
GSF2_15_3_1	15	3	1	19.09.2017	141.23	227	f
GSF2_15_3_2	15	3	2	19.09.2017	158.77	245	f
GSF2_15_3_3	15	3	3	19.09.2017	229.95	265	m
GSF2_15_3_4	15	3	4	19.09.2017	140.82	235	m
GSF2_15_4_1	15	4	1	19.09.2017	166.6	230	m
GSF2_15_4_2	15	4	2	19.09.2017	235.76	265	f
GSF2_15_4_3	15	4	3	19.09.2017	234.67	260	m
GSF2_15_4_4	15	4	4	19.09.2017	181.94	245	f
GSF2_19_1_1	19	1	1	16.10.2017	155.56	235	m
GSF2_19_1_2	19	1	2	16.10.2017	125.46	230	f
GSF2_19_2_1	19	2	1	16.10.2017	156.8	243	f
GSF2_19_2_2	19	2	2	16.10.2017	188.84	260	f
GSF2_19_1_3	19	1	3	17.10.2017	259.83	280	f
GSF2_19_1_4	19	1	4	17.10.2017	172.98	250	f
GSF2_19_2_3	19	2	3	17.10.2017	239.25	280	f
GSF2_19_2_4	19	2	4	17.10.2017	220.15	275	m
GSF2_19_3_1	19	3	1	16.10.2017	117.9	220	m
GSF2_19_3_2	19	3	2	16.10.2017	398.36	310	m
GSF2_19_3_3	19	3	3	17.10.2017	169.68	237	m
GSF2_19_3_4	19	3	4	17.10.2017	228.12	280	f
GSF2_19_4_1	19	4	1	16.10.2017	217.63	279	f
GSF2_19_4_2	19	4	2	16.10.2017	174.53	255	f
GSF2_19_4_3	19	4	3	17.10.2017	220.24	267	f
GSF2_19_4_4	19	4	4	17.10.2017	198.83	266	m
GSF2_25_1_1	25	1	1	27.11.2017	335.74	320	m
GSF2_25_1_2	25	1	2	27.11.2017	412.58	320	m
GSF2_25_2_1	25	2	1	27.11.2017	317.6	300	m
GSF2_25_2_2	25	2	2	27.11.2017	323.22	300	m
GSF2_25_1_3	25	1	3	28.11.2017	241.45	290	f
GSF2_25_1_4	25	1	4	28.11.2017	211.71	210	f
GSF2_25_2_3	25	2	3	28.11.2017	222.01	280	f
GSF2_25_2_4	25	2	4	28.11.2017	240.04	290	f
GSF2_25_3_1	25	3	1	27.11.2017	524.47	345	m
GSF2_25_3_2	25	3	2	27.11.2017	429.75	340	m
GSF2_25_3_3	25	3	3	28.11.2017	353.05	325	m
GSF2_25_3_4	25	3	4	28.11.2017	315.95	300	f
GSF2_25_4_1	25	4	1	27.11.2017	291.65	310	f
GSF2_25_4_2	25	4	2	27.11.2017	468.16	340	f
GSF2_25_4_3	25	4	3	28.11.2017	434.51	315	m
GSF2_25_4_4	25	4	4	28.11.2017	385.92	325	f
